# Novel bacteriophages targeting wheat phyllosphere bacteria carry DNA modifications and single-strand breaks

**DOI:** 10.1101/2024.10.22.619576

**Authors:** Peter Erdmann Dougherty, Maja Schmidt Pedersen, Laura Milena Forero-Junco, Alexander Byth Carstens, Jos M. Raaijmakers, Leise Riber, Lars Hestbjerg Hansen

## Abstract

The phyllosphere microbiome can positively or negatively impact plant health and growth, but we currently lack the tools to control microbiome composition. Contributing to a growing collection of bacteriophages (phages) targeting bacteria living in the wheat phyllosphere, we here isolate and sequence eight novel phages targeting common phyllosphere *Erwinia* and *Pseudomonas* strains, including two jumbo phages. We characterize genomic, phylogenetic, and morphological traits from these phages and argue for establishing four novel viral genera. We also search the genomes for anti-defense systems and investigate DNA modifications using Nanopore sequencing. In Pseudomonas phage Rembedalsseter we find evidence of 13 motif-associated single-stranded DNA breaks. A bioinformatics search revealed that 60 related *Pseudomonas* phages are enriched in the same motif, suggesting these single-stranded nicks may be widely distributed in this family of phages. Finally, we also search the Sequence Read Archive for similar phages in public metagenomes. We find close hits to the *Erwinia* jumbo-phage Kaldavass in a wide variety of plant, food, and wastewater metagenomes including a near-perfect hit from a Spanish spinach sample, illustrating how interconnected geographically distant phages can be.
