## Supplementary Table 1 for "Novel bacteriophages targeting wheat phyllosphere bacteria carry DNA modifications and single-strand breaks"

### Sheet: Sheet1
	query	subject source	hit identity	subject similarity (VIRIDIC)	subject containment (Branchwater)	subjct environment	environment category
	Erwinia phage Gravdalen	isolate	Serratia phage X20	0.96		wastewater	wastewater
	Erwinia phage Gravdalen	isolate	Erwinia phage Versaitis27	0.92		insect gut	insect
	Erwinia phage Gravdalen	isolate	Kosakonia phage Kc304	0.93		soil	soil
	Erwinia phage Gravdalen	isolate	Serratia phage CHI14	0.94		wastewater	wastewater
	Erwinia phage Gravdalen	isolate	Serratia phage CbH8	0.95		wastewater	wastewater
	Erwinia phage Gravdalen	isolate	Serratia phage vB_SspM_LC53	0.92		wastewater	wastewater
	Erwinia phage Vettismorki	isolate	Serratia phage X20	0.92		wastewater	wastewater
	Erwinia phage Vettismorki	isolate	Erwinia phage Versaitis27	0.94		insect gut	insect
	Erwinia phage Vettismorki	isolate	Kosakonia phage Kc304	0.92		soil	soil
	Erwinia phage Vettismorki	isolate	Serratia phage CHI14	0.93		wastewater	wastewater
	Erwinia phage Vettismorki	isolate	Serratia phage CbH8	0.93		wastewater	wastewater
	Erwinia phage Vettismorki	isolate	Serratia phage vB_SspM_LC53	0.91		wastewater	wastewater
	Pseudomonas phage Rembedalsseter	isolate	Pseudomonas phage NV1	0.7		freshwater	freshwater
	Pseudomonas phage Rembedalsseter	isolate	Pseudomonas phage UFV-P2	0.7		wastewater	wastewater
	Erwinia phage Kaldavass	IMGVR	IMGVR_UViG_3300031414_000001|3300031414|Ga0308168_1000032	0.85		phyllosphere	plant
	Erwinia phage Kaldavass	IMGVR	IMGVR_UViG_3300042256_000013|3300042256|Ga0451646_00003	0.75		wastewater	wastewater
	Erwinia phage Kaldavass	IMGVR	IMGVR_UViG_3300042255_000014|3300042255|Ga0451645_00001	0.75		wastewater	wastewater
	Erwinia phage Kaldavass	isolate	Xanthomonas phage Xbc2	0.85		crop irrigation water	plant
	Erwinia phage Kaldavass	metagenome	SRR22022336		0.8415	food metagenome	food
	Erwinia phage Kaldavass	metagenome	SRR9616338		0.6958	food production metagenome	food
	Erwinia phage Kaldavass	metagenome	SRR8871577		0.792	phyllosphere metagenome	plant
	Erwinia phage Kaldavass	metagenome	SRR5535879		0.8514	freshwater metagenome	wastewater
	Erwinia phage Kaldavass	metagenome	SRR14295802		0.8118	plant metagenome	food
	Erwinia phage Kaldavass	metagenome	SRR14295804		0.8514	plant metagenome	food
	Erwinia phage Kaldavass	metagenome	SRR9616325		0.6958	food production metagenome	food
	Erwinia phage Kaldavass	metagenome	SRR22022323		0.8316	food metagenome	food
	Erwinia phage Kaldavass	metagenome	SRR9616326		0.6958	food production metagenome	food
	Erwinia phage Kaldavass	metagenome	SRR14295813		0.8415	plant metagenome	food
	Erwinia phage Kaldavass	metagenome	SRR5570998		0.7326	wastewater metagenome	wastewater
	Erwinia phage Kaldavass	metagenome	SRR22022327		0.8712	food metagenome	food
	Erwinia phage Kaldavass	metagenome	SRR23468756		0.7623	Pseudomonas fragi	food
	Erwinia phage Kaldavass	metagenome	SRR14295808		0.8514	plant metagenome	food
	Erwinia phage Kaldavass	metagenome	SRR23468710		0.94	Pseudomonas fragi	food
	Erwinia phage Kaldavass	metagenome	SRR14312191		0.94	viral metagenome	plant
	Erwinia phage Kaldavass	metagenome	SRR5570999		0.8217	wastewater metagenome	wastewater
	Erwinia phage Kaldavass	metagenome	SRR23468769		0.8217	Pseudomonas fragi	food
	Erwinia phage Kaldavass	metagenome	SRR11702762		0.8019	landfill metagenome	landfill
	Erwinia phage Kaldavass	metagenome	SRR9616339		0.6958	food production metagenome	food
	Erwinia phage Kaldavass	metagenome	SRR5535880		0.8217	freshwater metagenome	wastewater
	Erwinia phage Kaldavass	metagenome	SRR23468752		0.92	Pseudomonas fragi	food
	Erwinia phage Kaldavass	metagenome	SRR23468768		0.94	Pseudomonas fragi	food
	Erwinia phage Kaldavass	metagenome	SRR22022331		0.7623	food metagenome	food
	Erwinia phage Kaldavass	metagenome	SRR23468754		0.8217	Pseudomonas fragi	food
	Erwinia phage Kaldavass	metagenome	SRR5535877		0.8712	freshwater metagenome	wastewater
	Erwinia phage Kaldavass	metagenome	SRR14295812		0.8613	plant metagenome	food
	Erwinia phage Kaldavass	metagenome	SRR8871578		0.8415	phyllosphere metagenome	plant
	Erwinia phage Kaldavass	metagenome	SRR3643180		0.8019	human skin metagenome	human skin
	Erwinia phage Kaldavass	metagenome	ERR2683141		0.7821	wastewater metagenome	wastewater
	Erwinia phage Kaldavass	metagenome	SRR14611561		1	food metagenome	food
	Erwinia phage Kaldavass	metagenome	SRR14312192		0.97	viral metagenome	plant
	Erwinia phage Kaldavass	metagenome	SRR22022332		0.8811	food metagenome	food
	Erwinia phage Kaldavass	metagenome	SRR23468763		0.891	Pseudomonas fragi	food
	Erwinia phage Kaldavass	metagenome	SRR14295803		0.8415	plant metagenome	food
	Erwinia phage Kaldavass	metagenome	SRR5535878		0.8811	freshwater metagenome	wastewater
	Erwinia phage Kaldavass	metagenome	SRR16526505		0.7326	plant metagenome	plant
	Erwinia phage Kaldavass	metagenome	SRR5570996		0.792	wastewater metagenome	wastewater
	Erwinia phage Kaldavass	metagenome	SRR14295809		0.8415	plant metagenome	food
	Erwinia phage Kaldavass	metagenome	SRR22022328		0.94	food metagenome	food
	Erwinia phage Kaldavass	metagenome	SRR22022324		0.8019	food metagenome	food
	Erwinia phage Hallingskeid	metagenome	SRR11702762		0.93	landfill metagenome	landfill
	Erwinia phage Hallingskeid	metagenome	SRR12072177		0.7326	food fermentation metagenome	food
	Erwinia phage Hallingskeid	metagenome	ERR4682861		0.686	wastewater metagenome	wastewater
	Erwinia phage Hallingskeid	metagenome	ERR4682807		0.7227	wastewater metagenome	wastewater
	Erwinia phage Hallingskeid	metagenome	ERR2683258		0.8316	wastewater metagenome	wastewater
	Erwinia phage Hallingskeid	metagenome	ERR4682890		0.94	wastewater metagenome	wastewater
	Erwinia phage Hallingskeid	metagenome	SRR12586811		0.7326	food fermentation metagenome	food
